# PTEN regulates adipocyte progenitor growth, differentiation and replicative aging

**DOI:** 10.1101/2021.01.05.425433

**Authors:** Anna S. Kirstein, Stephanie Kehr, Michèle Nebe, Martha Hanschkow, Judith Lorenz, Melanie Penke, Jana Breitfeld, Diana Le Duc, Kathrin Landgraf, Antje Körner, Peter Kovacs, Peter F. Stadler, Wieland Kiess, Antje Garten

## Abstract

The tumor suppressor phosphatase and tensin homolog (PTEN) negatively regulates the insulin signaling pathway. Germline PTEN pathogenic variants cause PTEN Hamartoma Tumor Syndrome (PHTS), associated with lipoma development in children. It remains unclear which mechanisms trigger this aberrant adipose tissue growth. Adipocyte progenitor cells (APCs) lose their capacity to differentiate into adipocytes during continuous culture, while APCs from PHTS patients’ lipomas retain their adipogenic potential over a prolonged period. To investigate the role of PTEN in adipose tissue development we performed functional assays and RNA sequencing of control and PTEN knockdown APCs. Reduction of PTEN levels using siRNA or CRISPR lead to an enhanced proliferation and differentiation of APCs. FOXO1 was downregulated on the mRNA level while inactivation through phosphorylation increased. FOXO1 phosphorylation initiates the expression of the lipogenesis activating transcription factor SREBP1. SREBP1 levels were higher after PTEN knockdown and may account for the enhanced adipogenesis. To validate this we overexpressed constitutively active FOXO1 in PTEN CRISPR cells and found reduced adipogenesis, accompanied by a SREBP1 downregulation. We observed that PTEN levels were upregulated during long term culture of wild type APCs. PTEN CRISPR cells showed less senescence compared to controls and the senescence marker CDKN1A (p21) was downregulated in PTEN knockdown cells. Cellular senescence was the most significantly enriched pathway found in RNA sequencing of PTEN knockdown vs. control cells. These results provide evidence that PTEN is involved in the regulation of APCs proliferation, differentiation and senescence, thereby contributing to aberrant adipose tissue growth in PHTS patients.
