## Supplementary material for "PTEN regulates adipocyte progenitor growth, differentiation and replicative aging": Table S2

### Sheet: DESeq2_Pten_vs_control_batch_LF
ensembl	baseMean	log2FoldChange	lfcSE	pvalue	padj	gene_name	ens_transcript	biotype
ENSG00000123989	11886.6	2.45626	0.105757	4.63366e-124	9.53469e-120	CHPF	ENST00000243776	protein_coding
ENSG00000170017	6350.74	2.47578	0.119737	8.23745e-100	8.4751e-96	ALCAM	ENST00000306107	protein_coding
ENSG00000137076	32591.3	1.89082	0.0984176	1.82279e-84	1.25025e-80	TLN1	ENST00000314888	protein_coding
ENSG00000171862	2232.81	-1.83051	0.0990813	2.95549e-78	1.52038e-74	PTEN	ENST00000371953	protein_coding
ENSG00000105887	4079.48	1.20958	0.0685016	8.32355e-72	3.42548e-68	MTPN	ENST00000393085	protein_coding
ENSG00000257103	1473.8	1.61727	0.0974364	1.44592e-63	4.95878e-60	LSM14A	ENST00000589878	protein_coding
ENSG00000115107	2866.84	2.03991	0.126578	3.73272e-61	1.09726e-57	STEAP3	ENST00000393110	protein_coding
ENSG00000152700	1756.28	1.38678	0.0870239	6.44192e-59	1.65694e-55	SAR1B	ENST00000402673	protein_coding
ENSG00000049540	9674.09	3.38005	0.234826	1.01952e-51	2.33096e-48	ELN	ENST00000445912	protein_coding
ENSG00000128245	5642.72	1.79888	0.124885	4.84962e-49	9.97905e-46	YWHAH	ENST00000248975	protein_coding
ENSG00000184524	347.536	3.75275	0.263204	7.56221e-49	1.41461e-45	CEND1	ENST00000330106	protein_coding
ENSG00000085365	1021.5	1.53165	0.114039	8.0566e-43	1.38151e-39	SCAMP1	ENST00000621999	protein_coding
ENSG00000180776	1173.09	1.52418	0.115719	2.56734e-41	4.06371e-38	ZDHHC20	ENST00000626464	protein_coding
ENSG00000169504	13990.9	1.39587	0.110474	2.24295e-38	3.29666e-35	CLIC4	ENST00000374379	protein_coding
ENSG00000007202	4206.51	1.16124	0.0934455	1.37448e-37	1.88551e-34	KIAA0100	ENST00000528896	protein_coding
ENSG00000116962	10737.1	1.71957	0.138986	4.90442e-37	6.30739e-34	NID1	ENST00000366595	protein_coding
ENSG00000058600	1509.34	1.38897	0.112844	1.31019e-36	1.58587e-33	POLR3E	ENST00000299853	protein_coding
ENSG00000058091	1199.05	1.43474	0.117566	5.25492e-36	6.00725e-33	CDK14	ENST00000380050	protein_coding
ENSG00000105255	355.473	1.86484	0.163216	1.92801e-32	2.08803e-29	FSD1	ENST00000221856	protein_coding
ENSG00000146197	5912.35	1.49888	0.130588	3.11133e-32	3.20109e-29	SCUBE3	ENST00000274938	protein_coding
ENSG00000160746	2888.78	1.19996	0.107396	4.49555e-31	4.405e-28	ANO10	ENST00000466658	protein_coding
ENSG00000168268	6226.98	2.08314	0.190722	1.00525e-30	9.4023e-28	NT5DC2	ENST00000463947	protein_coding
ENSG00000256537	752.546	-1.42736	0.128931	2.8512e-30	2.55083e-27	SMIM10L1	ENST00000622602	protein_coding
ENSG00000116237	3621.37	1.40374	0.13425	2.05831e-27	1.75421e-24	ICMT	ENST00000343813	protein_coding
ENSG00000176788	6729.91	1.01897	0.0985221	2.59975e-27	2.05751e-24	BASP1	ENST00000606445	protein_coding
ENSG00000164823	588.424	1.19808	0.116061	4.38319e-27	3.34048e-24	OSGIN2	ENST00000647849	protein_coding
ENSG00000144674	3538.88	1.43487	0.141499	5.66137e-26	4.1605e-23	GOLGA4	ENST00000361924	protein_coding
ENSG00000138802	1758.19	1.02744	0.10277	8.95507e-26	6.35408e-23	SEC24B	ENST00000504968	protein_coding
ENSG00000136159	388.828	1.97782	0.200223	1.33188e-25	9.13534e-23	NUDT15	ENST00000258662	protein_coding
ENSG00000255500	181.463	1.91901	0.19611	5.10781e-25	3.39043e-22	AC109635.5	ENST00000525487	processed_pseudogene
ENSG00000104969	3463.86	1.01453	0.103615	7.04614e-25	4.53089e-22	SGTA	ENST00000221566	protein_coding
ENSG00000113272	738.98	1.39082	0.141837	1.47146e-24	9.17521e-22	THG1L	ENST00000231198	protein_coding
ENSG00000173457	3114.28	1.4453	0.14867	3.7011e-24	2.23993e-21	PPP1R14B	ENST00000392210	protein_coding
ENSG00000135655	1708.69	1.1289	0.117795	5.98377e-24	3.51795e-21	USP15	ENST00000353364	protein_coding
ENSG00000133065	1096.58	1.45018	0.150189	7.05482e-24	4.03242e-21	SLC41A1	ENST00000367137	protein_coding
ENSG00000217139	301.554	1.35443	0.141313	1.15227e-23	6.40819e-21	AL603865.1	ENST00000403062	processed_pseudogene
ENSG00000144711	1193.44	1.16487	0.12329	2.39141e-23	1.29495e-20	IQSEC1	ENST00000273221	protein_coding
ENSG00000172260	804.33	1.82227	0.194203	4.37848e-23	2.31015e-20	NEGR1	ENST00000357731	protein_coding
ENSG00000101974	1027.41	1.21097	0.129809	8.43534e-23	4.23351e-20	ATP11C	ENST00000370557	protein_coding
ENSG00000213853	568.361	1.99361	0.217984	1.26976e-22	6.22094e-20	EMP2	ENST00000359543	protein_coding
ENSG00000198792	5079.74	1.00912	0.110919	5.28945e-22	2.53118e-19	TMEM184B	ENST00000361906	protein_coding
ENSG00000086200	808.667	1.10632	0.121733	6.09687e-22	2.85126e-19	IPO11	ENST00000514647	protein_coding
ENSG00000144369	462.089	1.30189	0.14715	9.01596e-21	4.03308e-18	FAM171B	ENST00000304698	protein_coding
ENSG00000164176	947.581	2.17402	0.257937	1.41399e-20	6.19056e-18	EDIL3	ENST00000296591	protein_coding
ENSG00000130816	3168.03	1.46798	0.166325	1.53241e-20	6.56923e-18	DNMT1	ENST00000586588	protein_coding
ENSG00000107957	5715.21	1.00244	0.119219	2.38727e-19	9.09682e-17	SH3PXD2A	ENST00000369774	protein_coding
ENSG00000178202	2591.04	1.07185	0.128412	4.00217e-19	1.49732e-16	POGLUT3	ENST00000323468	protein_coding
ENSG00000088340	585.534	1.19836	0.143867	5.83956e-19	2.14573e-16	FER1L4	ENST00000616283	transcribed_unitary_pseudogene
ENSG00000134352	7549.32	1.40058	0.169493	1.69163e-18	5.89979e-16	IL6ST	ENST00000381298	protein_coding
ENSG00000184428	1289.84	1.23939	0.153204	4.72052e-18	1.6189e-15	TOP1MT	ENST00000519977	protein_coding
ENSG00000144228	327.337	1.09064	0.135593	5.04214e-18	1.70085e-15	SPOPL	ENST00000280098	protein_coding
ENSG00000106976	2987.95	1.13379	0.142857	1.27128e-17	4.15225e-15	DNM1	ENST00000635766	protein_coding
ENSG00000188042	1626.82	-1.05022	0.133295	1.85288e-17	5.86564e-15	ARL4C	ENST00000339728	protein_coding
ENSG00000139998	345.162	1.37847	0.177433	8.4495e-17	2.59501e-14	RAB15	ENST00000267512	protein_coding
ENSG00000120137	1157.73	1.10471	0.146145	2.34618e-16	6.72441e-14	PANK3	ENST00000239231	protein_coding
ENSG00000135414	606.907	1.2078	0.159267	2.35291e-16	6.72441e-14	GDF11	ENST00000257868	protein_coding
ENSG00000235081	642.758	1.19763	0.161568	8.35352e-16	2.29187e-13	AC245052.3	ENST00000450182	processed_pseudogene
ENSG00000132563	652.829	1.35691	0.183362	1.31535e-15	3.47001e-13	REEP2	ENST00000378339	protein_coding
ENSG00000151414	5525.37	1.02988	0.140743	1.40738e-15	3.66578e-13	NEK7	ENST00000367385	protein_coding
ENSG00000161642	817.685	-1.33995	0.183656	2.72634e-15	6.92592e-13	ZNF385A	ENST00000551109	protein_coding
ENSG00000113083	27870.4	1.09938	0.152765	3.4977e-15	8.77709e-13	LOX	ENST00000231004	protein_coding
ENSG00000180008	479.538	1.10474	0.157134	1.16285e-14	2.68852e-12	SOCS4	ENST00000395472	protein_coding
ENSG00000106799	969.528	1.05508	0.15102	1.55284e-14	3.39924e-12	TGFBR1	ENST00000547314	protein_coding
ENSG00000065615	581.669	1.36584	0.194416	1.96652e-14	4.21512e-12	CYB5R4	ENST00000369681	protein_coding
ENSG00000155961	111.976	2.86239	0.486214	2.05089e-14	4.35064e-12	RAB39B	ENST00000369454	protein_coding
ENSG00000136720	2099.42	1.0622	0.15353	2.50869e-14	5.21427e-12	HS6ST1	ENST00000469019	protein_coding
ENSG00000100908	438.61	1.20831	0.174125	2.60274e-14	5.35566e-12	EMC9	ENST00000558045	protein_coding
ENSG00000159713	328.062	1.34948	0.195836	4.84089e-14	9.48675e-12	TPPP3	ENST00000393957	protein_coding
ENSG00000096696	3624.77	1.33747	0.196686	8.78831e-14	1.67442e-11	DSP	ENST00000379802	protein_coding
ENSG00000179967	4212.68	1.26995	0.190077	1.71585e-13	3.18082e-11	PPP1R14BP3	ENST00000509033	processed_pseudogene
ENSG00000110422	573.318	1.05004	0.159297	2.36578e-13	4.23311e-11	HIPK3	ENST00000525975	protein_coding
ENSG00000213626	5182.13	1.50732	0.228254	3.76564e-13	6.56658e-11	LBH	ENST00000395323	protein_coding
ENSG00000137124	964.797	1.13911	0.180184	1.44823e-12	2.40325e-10	ALDH1B1	ENST00000377698	protein_coding
ENSG00000227291	264.83	1.24265	0.196141	1.54655e-12	2.54587e-10	AC092170.1	ENST00000440211	processed_pseudogene
ENSG00000229738	379.813	1.059	0.168486	1.75609e-12	2.86786e-10	AC010240.1	ENST00000429606	processed_pseudogene
ENSG00000236824	757.067	1.51533	0.238298	1.77092e-12	2.86931e-10	BCYRN1	ENST00000418539	scRNA
ENSG00000075213	1368.83	-1.26609	0.201888	2.41161e-12	3.78807e-10	SEMA3A	ENST00000265362	protein_coding
ENSG00000184106	218.976	-1.39738	0.231068	1.12456e-11	1.59587e-09	TREML3P	ENST00000564680	transcribed_unprocessed_pseudogene
ENSG00000041982	2499.2	2.16459	0.406293	2.73692e-11	3.70511e-09	TNC	ENST00000350763	protein_coding
ENSG00000180573	945.143	-1.12944	0.200622	9.41945e-11	1.17725e-08	HIST1H2AC	ENST00000314088	protein_coding
ENSG00000262877	237.542	-1.12564	0.201181	1.14371e-10	1.39255e-08	AC110285.2	ENST00000571724	lncRNA
ENSG00000054983	937.686	-1.16816	0.214213	2.58441e-10	3.00448e-08	GALC	ENST00000555000	protein_coding
ENSG00000114698	1720.57	-1.18449	0.21828	3.02745e-10	3.46088e-08	PLSCR4	ENST00000354952	protein_coding
ENSG00000131188	307.782	1.07623	0.200051	3.76874e-10	4.23767e-08	PRR7	ENST00000507881	protein_coding
ENSG00000182584	110.808	1.24994	0.232902	4.41574e-10	4.9115e-08	ACTL10	ENST00000330271	protein_coding
ENSG00000137393	83.9759	-1.87831	0.369925	6.24637e-10	6.65967e-08	RNF144B	ENST00000259939	protein_coding
ENSG00000225968	208.912	1.25575	0.237849	7.01955e-10	7.36945e-08	ELFN1	ENST00000424383	protein_coding
ENSG00000111199	304.526	1.01128	0.192145	7.44452e-10	7.77593e-08	TRPV4	ENST00000418703	protein_coding
ENSG00000128482	688.726	1.04393	0.198695	7.56575e-10	7.84722e-08	RNF112	ENST00000575165	protein_coding
ENSG00000169297	137.668	-1.6184	0.308904	7.74748e-10	7.93134e-08	NR0B1	ENST00000378970	protein_coding
ENSG00000109738	253.146	-1.29641	0.250966	1.29738e-09	1.25335e-07	GLRB	ENST00000264428	protein_coding
ENSG00000101134	683.778	1.145	0.222385	1.29334e-09	1.25335e-07	DOK5	ENST00000262593	protein_coding
ENSG00000138449	1224.03	-1.22992	0.238777	1.33652e-09	1.27914e-07	SLC40A1	ENST00000261024	protein_coding
ENSG00000168685	532.145	-1.16423	0.227056	1.45254e-09	1.37737e-07	IL7R	ENST00000508941	protein_coding
ENSG00000111087	566.765	1.14438	0.225572	1.90521e-09	1.74238e-07	GLI1	ENST00000532291	protein_coding
ENSG00000155893	160.687	1.31143	0.260424	2.49321e-09	2.2209e-07	PXYLP1	ENST00000505013	protein_coding
ENSG00000117069	898.263	1.39976	0.278062	2.57067e-09	2.28003e-07	ST6GALNAC5	ENST00000477717	protein_coding
ENSG00000139200	226.721	1.092	0.24095	2.61501e-08	1.89468e-06	PIANP	ENST00000540656	protein_coding
ENSG00000135472	773.307	1.91773	0.468959	2.77248e-08	1.98088e-06	FAIM2	ENST00000320634	protein_coding
ENSG00000184292	90.8074	-1.36368	0.310993	4.57926e-08	3.17264e-06	TACSTD2	ENST00000371225	protein_coding
ENSG00000163898	30.9637	-2.5373	0.790623	4.79544e-08	3.30019e-06	LIPH	ENST00000296252	protein_coding
ENSG00000137752	1170.19	-1.08607	0.247549	5.01188e-08	3.42101e-06	CASP1	ENST00000532439	protein_coding
ENSG00000163017	345.362	1.65152	0.390518	5.07308e-08	3.44518e-06	ACTG2	ENST00000438902	protein_coding
ENSG00000259345	43.0593	-1.36568	0.317998	6.56328e-08	4.24694e-06	AC013652.1	ENST00000560197	lncRNA
ENSG00000235505	23.1505	-2.47912	0.87744	1.88981e-07	1.07125e-05	CASP17P	ENST00000532510	transcribed_unprocessed_pseudogene
ENSG00000183876	450.703	1.38256	0.347048	2.06493e-07	1.15662e-05	ARSI	ENST00000328668	protein_coding
ENSG00000076641	144.049	-1.01445	0.252621	2.6072e-07	1.41552e-05	PAG1	ENST00000220597	protein_coding
ENSG00000175084	429.362	1.14175	0.287961	2.72819e-07	1.46958e-05	DES	ENST00000373960	protein_coding
ENSG00000238164	57.6102	-1.29756	0.331502	2.89413e-07	1.54281e-05	TNFRSF14-AS1	ENST00000449660	lncRNA
ENSG00000260912	81.2133	-1.45007	0.377283	3.00664e-07	1.59453e-05	AL158206.1	ENST00000563205	lncRNA
ENSG00000280143	355.492	1.30015	0.333977	3.11325e-07	1.63422e-05	AP000892.4	ENST00000624094	TEC
ENSG00000156689	32.1935	1.62349	0.440138	3.14914e-07	1.64467e-05	GLYATL2	ENST00000287275	protein_coding
ENSG00000261625	159.9	1.09248	0.279394	3.53963e-07	1.83002e-05	AP003071.4	ENST00000562276	lncRNA
ENSG00000162618	965.362	-1.03217	0.264707	4.00713e-07	2.02013e-05	ADGRL4	ENST00000401034	protein_coding
ENSG00000213760	166.271	1.16482	0.302019	4.01532e-07	2.02013e-05	ATP6V1G2	ENST00000376151	protein_coding
ENSG00000143320	8087.01	1.29542	0.342233	4.55307e-07	2.24135e-05	CRABP2	ENST00000368222	protein_coding
ENSG00000178977	110.097	-1.32257	0.356268	5.62201e-07	2.6966e-05	LINC00324	ENST00000315707	lncRNA
ENSG00000183346	136.381	-1.0054	0.263321	5.72609e-07	2.73378e-05	CABCOCO1	ENST00000648843	protein_coding
ENSG00000168229	43.4668	-1.19444	0.324477	7.28389e-07	3.38331e-05	PTGDR	ENST00000306051	protein_coding
ENSG00000105711	376.935	1.14926	0.311736	7.53106e-07	3.49024e-05	SCN1B	ENST00000262631	protein_coding
ENSG00000138100	89.1918	-1.55917	0.455244	7.90082e-07	3.65338e-05	TRIM54	ENST00000380075	protein_coding
ENSG00000134769	759.137	-1.05986	0.287136	8.35774e-07	3.85599e-05	DTNA	ENST00000596745	protein_coding
ENSG00000110076	241.25	-1.11361	0.304883	8.87868e-07	4.05992e-05	NRXN2	ENST00000464307	protein_coding
ENSG00000152413	143.488	1.08359	0.299963	1.06641e-06	4.75999e-05	HOMER1	ENST00000334082	protein_coding
ENSG00000169884	21.8878	1.89968	0.694318	1.0846e-06	4.83071e-05	WNT10B	ENST00000301061	protein_coding
ENSG00000225923	94.8056	1.27725	0.362745	1.10672e-06	4.89741e-05	AC092393.1	ENST00000439625	processed_pseudogene
ENSG00000274922	30.6611	-1.64649	0.524998	1.1906e-06	5.19711e-05	AL139384.1	ENST00000612143	lncRNA
ENSG00000182667	706.73	1.10326	0.310586	1.27484e-06	5.4993e-05	NTM	ENST00000374791	protein_coding
ENSG00000279821	128.956	1.38062	0.412018	1.51585e-06	6.33977e-05	AC145098.2	ENST00000623593	TEC
ENSG00000012124	73.9385	-1.57114	0.512335	1.79881e-06	7.37334e-05	CD22	ENST00000598537	protein_coding
ENSG00000166473	427.765	-1.27648	0.382155	1.91296e-06	7.81013e-05	PKD1L2	ENST00000534447	polymorphic_pseudogene
ENSG00000120337	136.03	-3.08848	1.63168	2.19757e-06	8.81471e-05	TNFSF18	ENST00000404377	protein_coding
ENSG00000134955	245.211	-1.24129	0.375425	2.2466e-06	8.94166e-05	SLC37A2	ENST00000403796	protein_coding
ENSG00000150636	231.062	-1.05616	0.31096	2.31919e-06	9.18196e-05	CCDC102B	ENST00000582077	protein_coding
ENSG00000078053	200.785	1.01265	0.297075	2.42352e-06	9.53514e-05	AMPH	ENST00000325590	protein_coding
ENSG00000163395	263.87	1.44336	0.467048	2.52655e-06	9.8838e-05	IGFN1	ENST00000437879	protein_coding
ENSG00000151322	51.5176	-1.41204	0.452058	2.54009e-06	9.91791e-05	NPAS3	ENST00000551634	protein_coding
ENSG00000105605	584.726	1.0112	0.306863	3.52051e-06	0.00013341	CACNG7	ENST00000468076	protein_coding
ENSG00000175471	95.7926	-1.34768	0.448079	3.9717e-06	0.000148054	MCTP1	ENST00000514040	protein_coding
ENSG00000092929	229.795	-1.08057	0.33687	4.02031e-06	0.000149514	UNC13D	ENST00000589670	protein_coding
ENSG00000129682	276.102	-1.07377	0.335038	4.10853e-06	0.000151508	FGF13	ENST00000315930	protein_coding
ENSG00000227018	155.152	1.11661	0.357381	4.79838e-06	0.000171715	IL6STP1	ENST00000346911	processed_pseudogene
ENSG00000088726	20.0342	-2.32529	1.45008	5.14254e-06	0.000182131	TMEM40	ENST00000314124	protein_coding
ENSG00000085831	121.89	-1.22449	0.410763	5.68596e-06	0.000199319	TTC39A	ENST00000530004	protein_coding
ENSG00000165023	100.532	-1.49968	0.579754	5.87063e-06	0.000204746	DIRAS2	ENST00000375765	protein_coding
ENSG00000100024	29.3987	-1.3854	0.506429	6.52055e-06	0.000223995	UPB1	ENST00000415388	protein_coding
ENSG00000231655	33.217	1.50567	0.605579	6.78748e-06	0.000232777	AC011742.2	ENST00000443818	processed_pseudogene
ENSG00000275549	29.4826	-1.30562	0.473479	7.88509e-06	0.000262349	STPG3-AS1	ENST00000612170	lncRNA
ENSG00000272068	12.6194	-2.001	1.33673	8.56093e-06	0.000282305	AL365181.2	ENST00000606343	lncRNA
ENSG00000144908	199.237	-1.6655	0.878898	8.79301e-06	0.000287196	ALDH1L1	ENST00000273450	protein_coding
ENSG00000155980	93.8406	1.19618	0.424932	9.20489e-06	0.000298282	KIF5A	ENST00000455537	protein_coding
ENSG00000173805	24.7732	-1.3939	0.580935	1.16421e-05	0.00036574	HAP1	ENST00000458656	protein_coding
ENSG00000121769	438.573	1.03809	0.369178	1.36201e-05	0.000412148	FABP3	ENST00000373713	protein_coding
ENSG00000166831	32.5183	1.30618	0.54021	1.53266e-05	0.000451827	RBPMS2	ENST00000560606	protein_coding
ENSG00000066468	16.7742	1.5936	1.18383	2.03786e-05	0.000572857	FGFR2	ENST00000358487	protein_coding
ENSG00000102524	436.322	-1.00969	0.401782	3.11146e-05	0.000816669	TNFSF13B	ENST00000486502	protein_coding
ENSG00000249628	126.487	-1.06839	0.439844	3.1663e-05	0.000828918	LINC00942	ENST00000515614	lncRNA
ENSG00000185924	55.0321	1.14045	0.495158	3.26488e-05	0.000850397	RTN4RL1	ENST00000331238	protein_coding
ENSG00000158859	102.555	1.02841	0.428048	3.78573e-05	0.000960529	ADAMTS4	ENST00000367996	protein_coding
ENSG00000106633	58.0777	1.0724	0.465357	4.05714e-05	0.00102183	GCK	ENST00000673284	protein_coding
ENSG00000173535	93.1271	-1.037	0.456875	4.8772e-05	0.00118068	TNFRSF10C	ENST00000356864	protein_coding
ENSG00000115041	161.954	1.09498	0.513518	5.17541e-05	0.00123831	KCNIP3	ENST00000295225	protein_coding
ENSG00000115155	20.5576	1.22334	0.770693	5.2802e-05	0.00125899	OTOF	ENST00000338581	protein_coding
ENSG00000177025	41.7534	-1.03212	0.469279	5.69485e-05	0.00133466	C19orf18	ENST00000314391	protein_coding
ENSG00000179776	50.9515	-1.16356	0.63933	5.96023e-05	0.00138629	CDH5	ENST00000341529	protein_coding
ENSG00000260727	11.7264	1.16736	0.776311	6.85132e-05	0.00155951	SLC7A5P1	ENST00000568957	unprocessed_pseudogene
ENSG00000272405	36.3733	-1.0115	0.493397	8.04556e-05	0.00178398	AL365181.3	ENST00000605886	lncRNA
ENSG00000185275	10.9644	1.09707	1.10944	8.78809e-05	0.00193611	CD24P4	ENST00000382840	processed_pseudogene
ENSG00000168779	26.3095	1.05939	0.622442	0.000103743	0.00220756	SHOX2	ENST00000490689	protein_coding
ENSG00000066185	21.9804	-1.05488	0.847623	0.000107987	0.00228137	ZMYND12	ENST00000372565	protein_coding
