## Supplementary material for "PTEN regulates adipocyte progenitor growth, differentiation and replicative aging": Table S3

### Sheet: SupplementaryTableS3
ELN
ADCY7
ENPEP
PPL
THBS2
RNF144B
NRP2
TCN2
MAP3K5
CSRP2
CD248
LOX
APBB1IP
FOXO1
STXBP1
DRAM1
ATP10A
TNFAIP6
ALDH3B1
NUAK1
LOXL1
MR1
PPT1
FSTL3
ATP1B1
SLC4A8
PEX6
ARHGAP42
TBC1D8
WDR6
ABTB2
ALDH1L1
MYO10
PLSCR4
HPD
FAM171A1
